# Diabetic phenotype in mouse and humans with β-amyloid pathology reduces the number of microglia around β-amyloid plaques

**DOI:** 10.1101/2020.04.07.027292

**Authors:** Teemu Natunen, Henna Martiskainen, Mikael Marttinen, Sami Gabbouj, Hennariikka Koivisto, Susanna Kemppainen, Satu Kaipainen, Mari Takalo, Helena Svobodová, Luukas Leppänen, Benjam Kemiläinen, Simo Ryhänen, Teemu Kuulasmaa, Eija Rahunen, Sisko Juutinen, Petra Mäkinen, Pasi Miettinen, Tuomas Rauramaa, Jussi Pihlajamäki, Annakaisa Haapasalo, Ville Leinonen, Heikki Tanila, Mikko Hiltunen

## Abstract

Type 2 diabetes (T2D) increases the risk of Alzheimer’s disease (AD). Even though these two diseases share common molecular pathways, the mechanisms remain elusive. To shed light into these mechanisms, mice with different AD- and/or tauopathy-linked genetic backgrounds were utilized; APPswe/PS1dE9 (A+Tw), Tau P301L (AwT+), and APPswe/PS1dE9/Tau P301L (A+T+). Feeding these mice with typical Western diet (TWD) led to obesity and diabetic phenotype as compared to respective mice with a standard diet. TWD also exacerbated memory and learning impairment in A+Tw and AwT+, but not in A+T+ mice. Furthermore, RNA sequencing of mouse hippocampal samples revealed altered responses to AD-related pathologies in A+Tw and A+T+ mice upon TWD, pointing specifically towards aberrant microglial functionality and PI3K-Akt signaling. Accordingly, fewer microglia alongside an increased number of dystrophic neurites around β-amyloid plaques, and impaired PI3K-Akt signaling, were discovered in the hippocampus of TWD mice. Mechanistic elucidation revealed that disruption of the PI3K-Akt signaling pathway by pharmacological or genetic approaches significantly decreased the phagocytic uptake and proinflammatory response as well as increased the activity of Syk-kinase upon ligand-induced activation of Trem2/Dap12 signaling in mouse microglia. Finally, characterization of microglial pathology in cortical biopsies of idiopathic normal pressure hydrocephalus (iNPH) patients harboring β-amyloid plaques revealed a significant decrease in the number of microglia per β-amyloid plaque in obese iNPH patients with T2D as compared to both normal weight and obese iNPH patients without T2D. Collectively, these results suggest that the peripheral diabetic phenotype in mice and humans associates with reduced microglial response to β-amyloid pathology.
