## Supplemental tables 1-8 for "Diabetic phenotype in mouse and humans with β-amyloid pathology reduces the number of microglia around β-amyloid plaques": Suppl Table 4 EnirhcmentAnalysis_FATimpairedGenes.xlsx

### Sheet: AwT+
	class	rank	dataSetID	dataSetName	inGroups	pValue	Bonferroni	FDR	nCommonGenes	fracOfEffectiveClassSize	expectedFracOfEffectiveClassSize	enrichmentRatio	classSize	effectiveClassSize	fracOfEffectiveSetSize	effectiveSetSize	shortDataSetName	overlapGenes
1	0	1	GO:0043167	ion binding	GO|GO.MF	0.00167732	1	1	4184	0.321179	0.320259	1.00287	13232	13027	0.996903	4197	ion binding	(More than 50 overlapping genes)
2	0	2	GO:0031224	intrinsic component of membrane	GO|GO.CC	0.00310654	1	1	3223	0.247409	0.246623	1.00319	13232	13027	0.997215	3232	intrinsic component of membrane	(More than 50 overlapping genes)
3	0	3	GO:0016021	integral component of membrane	GO|GO.CC	0.00476812	1	1	3125	0.239886	0.239145	1.0031	13232	13027	0.997128	3134	integral component of membrane	(More than 50 overlapping genes)
4	0	4	GO:0032502	developmental process	GO|GO.BP	0.0065574	1	1	4247	0.326015	0.325219	1.00245	13232	13027	0.996481	4262	developmental process	(More than 50 overlapping genes)
5	0	5	GO:0043169	cation binding	GO|GO.MF	0.0103067	1	1	2731	0.209642	0.209004	1.00305	13232	13027	0.997079	2739	cation binding	(More than 50 overlapping genes)
6	0	6	GO:0048513	animal organ development	GO|GO.BP	0.0121022	1	1	2262	0.173639	0.173064	1.00333	13232	13027	0.997354	2268	animal organ development	(More than 50 overlapping genes)
7	0	7	GO:0048731	system development	GO|GO.BP	0.0129971	1	1	3287	0.252322	0.25166	1.00263	13232	13027	0.996665	3298	system development	(More than 50 overlapping genes)
8	0	8	GO:0046872	metal ion binding	GO|GO.MF	0.0133724	1	1	2667	0.204729	0.204121	1.00298	13232	13027	0.997009	2675	metal ion binding	(More than 50 overlapping genes)
9	0	9	GO:0009888	tissue development	GO|GO.BP	0.0142259	1	1	1282	0.098411	0.0979779	1.00442	13232	13027	0.998442	1284	tissue development	(More than 50 overlapping genes)
10	0	10	GO:0032501	multicellular organismal process	GO|GO.BP	0.0149059	1	1	4587	0.352115	0.351393	1.00206	13232	13027	0.996091	4605	multicellular organismal process	(More than 50 overlapping genes)
11	1	1	JAM:002769	brown_downAD_mitochondrion__Blalock_AD	JAM|BrainLists|BrainLists.Blalock_AD	0.000418337	1	1	7	0.0897436	0.0174742	5.13576	78	78	0.0305677	229	downAD_mitochondrion	11431|11950|26572|56445|20492|98258|22629
12	1	2	GO:0004032	alditol:NADP+ 1-oxidoreductase activity	GO|GO.MF	0.000516547	1	1	2	0.025641	0.000457841	56.0043	78	78	0.333333	6	alditol:NADP+ 1-oxidoreductase activity	56043|105349
13	1	3	Gokce2016.07	Top 50 genes in striatum Ependy Cilia (Gokce SCS 2016)	Gokce 2016|Sets contributed by X. William Yang or Yang lab	0.000808649	1	1	3	0.0384615	0.00236551	16.2593	78	78	0.0967742	31	Top 50 genes in striatum Ependy Cilia (Gokce SCS 2016)	332110|210762|270091
14	1	4	GO:0032873	negative regulation of stress-activated MAPK cascade	GO|GO.BP	0.000888497	1	1	3	0.0384615	0.00244182	15.7512	78	78	0.09375	32	negative regulation of stress-activated MAPK cascade	18518|22062|72349
15	1	5	GO:0070303	negative regulation of stress-activated protein kinase signaling cascade	GO|GO.BP	0.000888497	1	1	3	0.0384615	0.00244182	15.7512	78	78	0.09375	32	negative regulation of stress-activated protein kinase signaling cascade	18518|22062|72349
16	1	6	Galatro.microglia03	Up-regulated (p<0.05) with age in human microglia (Galatro)	Sets contributed by X. William Yang or Yang lab|Microglia|mRNA expression profiling|mRNA up-regulated with age	0.00108884	1	1	5	0.0641026	0.00999618	6.4127	78	78	0.0381679	131	Up-regulated (p<0.05) with age in human microglia (Galatro)	230837|70225|22339|21928|17705
17	1	7	GO:0045263	proton-transporting ATP synthase complex, coupling factor F(o)	GO|GO.CC	0.00122542	1	1	2	0.025641	0.000686761	37.3362	78	78	0.222222	9	proton-transporting ATP synthase complex, coupling factor F(o)	11950|17705
18	1	8	GO:0015078	proton transmembrane transporter activity	GO|GO.MF	0.00163235	1	1	4	0.0512821	0.00648607	7.90649	78	78	0.0470588	85	proton transmembrane transporter activity	11950|17705|17710|106068
19	1	9	GO:0006123	mitochondrial electron transport, cytochrome c to oxygen	GO|GO.BP	0.00185776	1	1	2	0.025641	0.000839374	30.5478	78	78	0.181818	11	mitochondrial electron transport, cytochrome c to oxygen	13063|17710
20	1	10	GO:0008106	alcohol dehydrogenase (NADP+) activity	GO|GO.MF	0.00185776	1	1	2	0.025641	0.000839374	30.5478	78	78	0.181818	11	alcohol dehydrogenase (NADP+) activity	56043|105349

### Sheet: A+Tw
	class	rank	dataSetID	dataSetName	inGroups	pValue	Bonferroni	FDR	nCommonGenes	fracOfEffectiveClassSize	expectedFracOfEffectiveClassSize	enrichmentRatio	classSize	effectiveClassSize	fracOfEffectiveSetSize	effectiveSetSize	shortDataSetName	overlapGenes
1	0	1	GO:1990904	ribonucleoprotein complex	GO|GO.CC	0.000343375	1	0.709384	622	0.0480606	0.0474628	1.01259	13146	12942	1	622	ribonucleoprotein complex	(More than 50 overlapping genes)
2	0	2	BioSystems.REACTOME.R-MMU-74160	Gene Expression (REACTOME)	REACTOME	0.000492935	1	0.709384	934	0.0721681	0.0714231	1.01043	13146	12942	0.997863	936	Gene Expression	(More than 50 overlapping genes)
3	0	3	GO:0043226	organelle	GO|GO.CC	0.00159641	1	1	9002	0.695565	0.694163	1.00202	13146	12942	0.989557	9097	organelle	(More than 50 overlapping genes)
4	0	4	Enge.012	Down-regulated with level of transcriptional noise (Enge 2017)	Signatures of aging and somatic mutations in pancreatic cells (Enge 2017)|Sets contributed by X. William Yang or Yang lab	0.00188609	1	1	1766	0.136455	0.135521	1.00689	13146	12942	0.994369	1776	Down-regulated with level of transcriptional noise (Enge 2017)	(More than 50 overlapping genes)
5	0	5	GO:0032991	protein-containing complex	GO|GO.CC	0.00192834	1	1	3975	0.30714	0.305837	1.00426	13146	12942	0.991766	4008	protein-containing complex	(More than 50 overlapping genes)
6	0	6	Araujo2015.05	Down-regulated in FoxP1 KO vs. WT mouse hippocampus (Araujo 2016)	Differential expression in FoxP1 KO, (Araujo 2016)|Hippocampus|Sets contributed by X. William Yang or Yang lab	0.00228497	1	1	649	0.0501468	0.0495994	1.01104	13146	12942	0.998462	650	Down-regulated in FoxP1 KO vs. WT mouse hippocampus	(More than 50 overlapping genes)
7	0	7	GO:0043229	intracellular organelle	GO|GO.CC	0.00280755	1	1	8846	0.683511	0.682182	1.00195	13146	12942	0.989485	8940	intracellular organelle	(More than 50 overlapping genes)
8	0	8	GO:0034622	cellular protein-containing complex assembly	GO|GO.BP	0.0028816	1	1	775	0.0598826	0.0592903	1.00999	13146	12942	0.997426	777	cellular protein-containing complex assembly	(More than 50 overlapping genes)
9	0	9	GO:0044422	organelle part	GO|GO.CC	0.00372546	1	1	5667	0.437877	0.436551	1.00304	13146	12942	0.990561	5721	organelle part	(More than 50 overlapping genes)
10	0	10	GO:0043231	intracellular membrane-bounded organelle	GO|GO.CC	0.00474008	1	1	7702	0.595117	0.593819	1.00219	13146	12942	0.98972	7782	intracellular membrane-bounded organelle	(More than 50 overlapping genes)
11	1	1	Galatro.microglia01	Top human microglia-specific genes (Galatro)	Sets contributed by X. William Yang or Yang lab|Microglia markers	1.78083e-25	8.91163e-21	8.91163e-21	47	0.288344	0.0451736	6.38301	164	163	0.0793919	592	Top human microglia-specific genes (Galatro)	64099|20345|56485|231147|23880|17095|17972|15162|22376|74131|12266|80879|71607|16859|74039|107766|74153|114332|14998|67865|15242|15284|52150|106512|212937|233571|20868|74760|76448|239027|68119|229595|12767|68867|12606|18018|16188|17346|215632|14676|69069|13713|21937|171580|66058|18816|83704
12	1	2	Yang.Trem2corr.01	Genes correlated (r>0.5) with Trem2 in BrainSpan data	Microglia|mRNA expression profiling|Sets contributed by X. William Yang or Yang lab	3.02922e-11	1.51588e-06	7.57941e-07	16	0.0981595	0.0110645	8.87159	164	163	0.110345	145	Genes correlated (r>0.5) with Trem2 in BrainSpan data	12266|67865|74131|15162|20345|23880|17972|56485|22376|64099|19141|106512|12606|433375|66988|107321
13	1	3	Yang.Trem2corr.02	Genes correlated (r>0.3) with Trem2 in BrainSpan data	Microglia|mRNA expression profiling|Sets contributed by X. William Yang or Yang lab	2.03959e-08	0.00102065	0.000340217	38	0.233129	0.0885158	2.63375	164	163	0.0327586	1160	Genes correlated (r>0.3) with Trem2 in BrainSpan data	12266|67865|74131|15162|20345|23880|17972|56485|22376|64099|19141|106512|12606|433375|66988|107321|16859|11747|107766|20716|21937|14998|13030|74153|114332|17095|13713|20848|74617|170790|233571|227696|76933|15203|107522|11565|19025|68682
14	1	4	Trem2.microglia.0011	Downregulated (FDR < 0.10) for 5XFAD vs. Trem2 KO in mouse microglia(Wang)	DE genes in microglia in Trem2 KO x 5XFAD mouse cross|Microglia|mRNA expression profiling|High-throughput association analysis|Cortex|Hippocampus	5.12767e-08	0.00256599	0.000641498	35	0.214724	0.0798932	2.68764	164	163	0.0334288	1047	Downregulated (FDR < 0.10) for 5XFAD vs. Trem2 KO in mouse microglia(Wang)	56485|20345|74039|17095|76261|52150|217082|74760|215705|107375|74131|14676|19141|69069|114332|212937|16456|23939|15242|64099|20868|233571|192654|239027|71514|227696|107321|17136|94226|17131|22376|83704|15162|66970|20198
15	1	5	Keren-Shaul.015	Microglia1, clusterI-specific genes (FC>1.4) in ALS clusters (Keren-Shaul)	Brain immune cells|Microglia|Cell type markers|Single cell RNA-seq|High-throughput association analysis|Cortex|Single cell RNA-seq profiling of disease and control cortex microglia (Keren-Shaul 2017)|Sets contributed by X. William Yang or Yang lab	1.0548e-07	0.00527842	0.00105568	11	0.0674847	0.00831744	8.11364	164	163	0.100917	109	Microglia1, clusterI-specific genes (FC>1.4) in ALS clusters (Keren-Shaul)	20345|19141|66988|14676|192654|52150|16456|373864|56485|76261|227696
16	1	6	Trem2.microglia.0005	Downregulated (FDR < 0.10) for 5XFAD vs. WT in mouse microglia(Wang)	DE genes in microglia in Trem2 KO x 5XFAD mouse cross|Microglia|mRNA expression profiling|High-throughput association analysis|Cortex|Hippocampus	1.32475e-07	0.00662929	0.00110488	27	0.165644	0.0533384	3.10553	164	163	0.0386266	699	Downregulated (FDR < 0.10) for 5XFAD vs. WT in mouse microglia(Wang)	56485|217082|74131|20345|17095|212937|74760|14676|74039|52150|69069|76261|192654|64099|107321|16859|227696|19141|15242|16456|107375|17131|20868|22376|233571|17346|56707
17	1	7	Keren-Shaul.013	Downregulated in Alzheimer's-associated vs. homeostatic microglia (Keren-Shaul)	Brain immune cells|Microglia|Cell type markers|Single cell RNA-seq|High-throughput association analysis|Cortex|Single cell RNA-seq profiling of disease and control cortex microglia (Keren-Shaul 2017)|Sets contributed by X. William Yang or Yang lab	3.3388e-06	0.16708	0.0238686	24	0.147239	0.051736	2.84597	164	163	0.0353982	678	Downregulated in Alzheimer's-associated vs. homeostatic microglia (Keren-Shaul)	76261|76448|215705|16456|14676|15162|217082|52150|19141|17095|17215|74039|111175|227696|192654|74760|67865|74131|20345|107375|56485|17131|212937|22376
18	1	8	Trem2.microglia.0003	Upregulated (FDR < 0.10) for 5XFAD/Trem2 KO vs. 5XFAD in mouse microglia(Wang)	DE genes in microglia in Trem2 KO x 5XFAD mouse cross|Microglia|mRNA expression profiling|High-throughput association analysis|Cortex|Hippocampus	1.65087e-05	0.826128	0.102912	20	0.122699	0.042045	2.91829	164	163	0.0362976	551	Upregulated (FDR < 0.10) for 5XFAD/Trem2 KO vs. 5XFAD in mouse microglia(Wang)	56485|76261|69069|16859|15242|227696|19141|20848|23939|20868|17095|14676|74760|114332|58233|17972|215705|20345|71514|15162
19	1	9	JAM:003106	Ventral Thalamus_globalMarker(top200)__HBA	JAM|BrainRegionMarkers|BrainRegionMarkers.HBA|BrainRegionMarkers.HBA.globalMarker(top200)|Brain region markers|Brain region marker enriched gene sets	1.85086e-05	0.926206	0.102912	8	0.0490798	0.00702022	6.9912	164	163	0.0869565	92	Ventral Thalamus	94226|71562|18417|56356|69069|140571|19144|67801
20	1	10	BioSystems.BIOCYC.MOUSE_TRYPTOPHAN-DEGRADATION-1	tryptophan degradation III (eukaryotic) (BIOCYC)	BIOCYC	3.67592e-05	1	0.174143	3	0.0184049	0.000457841	40.1994	164	163	0.5	6	tryptophan degradation III (eukaryotic)	71562|107766|110460

### Sheet: A+T+
	class	rank	dataSetID	dataSetName	inGroups	pValue	Bonferroni	FDR	nCommonGenes	fracOfEffectiveClassSize	expectedFracOfEffectiveClassSize	enrichmentRatio	classSize	effectiveClassSize	fracOfEffectiveSetSize	effectiveSetSize	shortDataSetName	overlapGenes
1	0	1	GO:0006399	tRNA metabolic process	GO|GO.BP	2.06322e-05	1	0.0430199	148	0.0121441	0.0112951	1.07516	12379	12187	1	148	tRNA metabolic process	(More than 50 overlapping genes)
2	0	2	GO:0016817	hydrolase activity, acting on acid anhydrides	GO|GO.MF	0.000179267	1	0.136148	662	0.0543202	0.0525071	1.03453	12379	12187	0.962209	688	hydrolase activity, acting on acid anhydrides	(More than 50 overlapping genes)
3	0	3	GO:0016818	hydrolase activity, acting on acid anhydrides, in phosphorus-containing anhydrides	GO|GO.MF	0.000179267	1	0.136148	662	0.0543202	0.0525071	1.03453	12379	12187	0.962209	688	hydrolase activity, acting on acid anhydrides, in phosphorus-containing anhydrides	(More than 50 overlapping genes)
4	0	4	GO:0016462	pyrophosphatase activity	GO|GO.MF	0.000193135	1	0.140855	660	0.0541561	0.0523544	1.03441	12379	12187	0.962099	686	pyrophosphatase activity	(More than 50 overlapping genes)
5	0	5	GO:0044391	ribosomal subunit	GO|GO.CC	0.000270481	1	0.15924	146	0.01198	0.0112188	1.06785	12379	12187	0.993197	147	ribosomal subunit	(More than 50 overlapping genes)
6	0	6	BioSystems.REACTOME.R-MMU-1640170	Cell Cycle (REACTOME)	REACTOME	0.000439237	1	0.186757	421	0.034545	0.0331985	1.04056	12379	12187	0.967816	435	Cell Cycle	(More than 50 overlapping genes)
7	0	7	GO:0017111	nucleoside-triphosphatase activity	GO|GO.MF	0.000440678	1	0.186757	620	0.0508739	0.0492254	1.03349	12379	12187	0.96124	645	nucleoside-triphosphatase activity	(More than 50 overlapping genes)
8	0	8	GO:0006996	organelle organization	GO|GO.BP	0.000564716	1	0.20688	2699	0.221465	0.218271	1.01464	12379	12187	0.943706	2860	organelle organization	(More than 50 overlapping genes)
9	0	9	GO:0048285	organelle fission	GO|GO.BP	0.000566376	1	0.20688	318	0.0260934	0.0249561	1.04557	12379	12187	0.972477	327	organelle fission	(More than 50 overlapping genes)
10	0	10	GO:0044446	intracellular organelle part	GO|GO.CC	0.000683216	1	0.22743	5201	0.426766	0.422957	1.00901	12379	12187	0.93847	5542	intracellular organelle part	(More than 50 overlapping genes)
11	1	1	Galatro.microglia01	Top human microglia-specific genes (Galatro)	Sets contributed by X. William Yang or Yang lab|Microglia markers	4.38339e-17	2.19354e-12	2.19354e-12	100	0.10917	0.0451805	2.41632	924	916	0.168919	592	Top human microglia-specific genes (Galatro)	(More than 50 overlapping genes)
12	1	2	GO:0005576	extracellular region	GO|GO.CC	5.09069e-08	0.00254749	0.00108534	128	0.139738	0.0879188	1.5894	924	916	0.111111	1152	extracellular region	(More than 50 overlapping genes)
13	1	3	GO:0006629	lipid metabolic process	GO|GO.BP	6.99241e-08	0.00349914	0.00108534	101	0.110262	0.0650233	1.69573	924	916	0.118545	852	lipid metabolic process	(More than 50 overlapping genes)
14	1	4	GO:0005615	extracellular space	GO|GO.CC	8.67546e-08	0.00434137	0.00108534	88	0.0960699	0.054415	1.7655	924	916	0.123422	713	extracellular space	(More than 50 overlapping genes)
15	1	5	GO:0007165	signal transduction	GO|GO.BP	2.58256e-07	0.0129236	0.00250892	312	0.340611	0.267649	1.27261	924	916	0.0889649	3507	signal transduction	(More than 50 overlapping genes)
16	1	6	GO:0044421	extracellular region part	GO|GO.CC	3.00817e-07	0.0150535	0.00250892	102	0.111354	0.0678471	1.64125	924	916	0.114736	889	extracellular region part	(More than 50 overlapping genes)
17	1	7	Yang.Trem2corr.02	Genes correlated (r>0.3) with Trem2 in BrainSpan data	Microglia|mRNA expression profiling|Sets contributed by X. William Yang or Yang lab	4.1279e-07	0.0206568	0.00275837	125	0.136463	0.0885293	1.54144	924	916	0.107759	1160	Genes correlated (r>0.3) with Trem2 in BrainSpan data	(More than 50 overlapping genes)
18	1	8	BioSystems.REACTOME.R-MMU-168256	Immune System (REACTOME)	REACTOME	4.40969e-07	0.022067	0.00275837	120	0.131004	0.0841792	1.55626	924	916	0.108794	1103	Immune System	(More than 50 overlapping genes)
19	1	9	GO:0050896	response to stimulus	GO|GO.BP	5.97933e-07	0.0299217	0.00332464	441	0.481441	0.404411	1.19047	924	916	0.0832232	5299	response to stimulus	(More than 50 overlapping genes)
20	1	10	BioSystems.REACTOME.R-MMU-2871809	FCERI mediated Ca+2 mobilization (REACTOME)	REACTOME	7.9135e-07	0.0396007	0.00396007	10	0.010917	0.001679	6.50208	924	916	0.454545	22	FCERI mediated Ca+2 mobilization	12313|12314|18018|19055|19056|19058|20416|20963|21682|234779
